# Sonic hedgehog signaling promotes basal epidermal *fibrillin 3* expression for zebrafish fin ray branching

**DOI:** 10.1101/2025.11.07.687116

**Authors:** Samuel G. Horst, Gabriel A. Yette, Astra L. Henner, Scott Stewart, Kryn Stankunas

**Affiliations:** Institute of Molecular Biology University of Oregon 297A Klamath Hall 1370 Franklin Blvd Eugene, OR 97403-1229; Department of Biology University of Oregon 297A Klamath Hall 1370 Franklin Blvd Eugene, OR 97403-1229

## Abstract

Zebrafish robustly regenerate amputated fins, including restoring branched bony ray skeletons. During fin outgrowth, *sonic hedgehog a* (*shha*)-expressing basal epidermal cells (bEps) signal to themselves and adjacent progenitor osteoblasts (pObs) to progressively split pObs into daughter ray pools. Collectively moving bEps pass through a *shha*-expressing state to define distal *shha*- positive bEp domains that themselves separate laterally ahead of ray branching. As such, Shh/Smo signaling may promote transient associations between bEps and pObs that gradually splits pOb pools. We used bulk RNA sequencing of caudal fin regenerates after Smoothened (Smo) inhibition followed by a CRISPant screen to identify *fibrillin 3* (*fbn3*) as a candidate Shh/Smo target gene for ray branching. Homozygous *fbn3* mutant zebrafish regenerated caudal fins with fewer branched rays and increased distances to branch points. Shh/Smo signaling was required specifically for full *fbn3* induction in bEps but not pObs. Double mutants showed that *fibrillin 2* (*fbn2*; *FBN2* ortholog) redundantly supports *fbn3*-promoted ray branching. Fbn1-containing microfibrils accumulated at the bEp/pOb interface in *fbn3* and, more so, *fbn3/2* mutant regenerating caudal fins. Shh/Smo signaling may activate bEp *fbn3* expression to locally modify microfibril abundance, facilitating bEp-pOb interactions and/or movements underlying ray branching morphogenesis.
