## Supplemental Table for "Sonic hedgehog signaling promotes basal epidermal *fibrillin 3* expression for zebrafish fin ray branching"

### Sheet: PEG vs BMS Drer11 EdgeR
genes	logFC	logCPM	LR	PValue	FDR
hhip	-1.89065	3.05227	28.0576	1.17757e-07	0.000140748
cyp26c1	-1.51165	4.59797	22.524	2.07538e-06	0.00149803
ptch2	-1.32237	5.25192	47.2786	6.15813e-12	7.11202e-08
crispld2	-1.23756	3.18503	29.7456	4.92622e-08	8.12756e-05
mmp15b	-1.16838	4.11964	13.3214	0.000262396	0.0433188
col21a1	-1.14635	4.93941	36.4901	1.53444e-09	3.54424e-06
mafa	-1.09938	6.43412	27.4055	1.6496e-07	0.000173193
sox9a	-1.05695	4.36369	21.5517	3.4441e-06	0.00201978
BX324216.4	-1.04517	3.29311	21.3777	3.77126e-06	0.00207401
spry1	-1.0323	3.27096	20.7425	5.25357e-06	0.00263798
slitrk2	-1.01165	2.65944	16.245	5.56567e-05	0.0147346
has2	-0.926409	4.34164	17.7754	2.4858e-05	0.00869954
gli1	-0.910427	4.79604	17.1506	3.45296e-05	0.0107779
zgc:158404	-0.903652	3.6056	15.0314	0.000105739	0.0218068
znf503	-0.899859	4.03314	15.7902	7.07697e-05	0.0168603
uhrf1	-0.893064	5.18283	16.6363	4.52773e-05	0.0127538
ptch1	-0.86354	4.59054	14.117	0.000171787	0.0320932
CU861477.1	-0.85486	4.49622	16.8637	4.01632e-05	0.0117815
smpd3	-0.85466	3.74029	16.8336	4.08052e-05	0.0117815
si:ch211-106n13.3	-0.839859	5.23898	22.1091	2.57588e-06	0.00174993
thsd7ba	-0.835016	4.53882	15.6941	7.44547e-05	0.0168603
fbn2b	-0.786741	8.16805	13.6477	0.000220507	0.0391791
slit2	-0.733117	5.6615	17.3398	3.12573e-05	0.010314
fgfr1bl	-0.720343	4.8575	14.6381	0.000130255	0.0254968
srsf2b	-0.692831	4.25551	13.1935	0.000280919	0.0456948
si:ch211-37e10.2	-0.682553	5.92035	13.7761	0.000205937	0.0377519
mafba	-0.675457	6.14776	15.5816	7.90214e-05	0.0172192
sesn1	-0.64939	6.01885	14.1115	0.00017229	0.0320932
cdc42ep5	0.617708	6.49697	12.9695	0.000316609	0.0487536
plpp1a	0.670572	6.14169	14.8236	0.000118048	0.0235057
amotl2b	0.693025	6.02857	13.3202	0.000262561	0.0433188
ankrd22	0.695355	4.45116	13.0129	0.000309355	0.0482803
mcl1b	0.737603	7.42677	15.7292	7.30854e-05	0.0168603
bzw1b	0.743884	8.56526	15.0968	0.000102134	0.0214463
xiap	0.773032	5.09358	18.231	1.95666e-05	0.0078781
NC_002333.17	0.81004	8.09524	16.1535	5.84096e-05	0.0147346
odc1	0.811171	8.4157	14.585	0.000133978	0.0257886
elovl7b	0.813292	4.92047	13.6136	0.000224552	0.0392933
zgc:153953	0.822962	4.94192	17.4997	2.87353e-05	0.00976071
si:ch211-170d8.8	0.830902	3.34249	15.582	7.90015e-05	0.0172192
ptgis	0.846649	5.74432	18.2448	1.94258e-05	0.0078781
srd5a2a	0.859903	6.06211	19.1767	1.19157e-05	0.00550459
nfkbiab	0.862309	8.00991	15.932	6.56587e-05	0.0161339
klf5l	0.868094	6.54291	13.6511	0.000220107	0.0391791
glula	0.870573	4.63339	14.9862	0.000108298	0.0219426
zgc:66479	0.872484	3.22321	13.0782	0.000298758	0.0472652
trib1	0.887284	5.06297	17.8228	2.42458e-05	0.00869954
hsh2d	0.896193	3.77098	17.0018	3.73447e-05	0.0113498
stard14	0.90791	6.36622	15.3843	8.77119e-05	0.018759
si:dkey-239b22.1	0.921344	2.81792	12.9123	0.000326427	0.049604
helz2	0.942936	5.09313	27.0342	1.99885e-07	0.000192372
zfand5a	0.943754	7.04488	19.7484	8.83341e-06	0.00425071
rgs2	0.957381	3.21537	16.1864	5.74037e-05	0.0147346
CABZ01101977.1	0.979384	4.35935	25.7482	3.88991e-07	0.000345574
zgc:193505	0.995178	8.32448	18.2101	1.97822e-05	0.0078781
tgm5l	0.997551	6.28582	29.4068	5.86702e-08	8.46978e-05
desi1a	1.03186	3.21745	20.9166	4.79708e-06	0.00251825
arg2	1.03931	6.29128	24.8854	6.08409e-07	0.000501894
nkx3-1	1.04376	6.33998	17.8714	2.36342e-05	0.00869954
tspan35	1.05839	5.60685	30.713	2.99152e-08	5.75817e-05
elovl1a	1.07528	5.74081	36.6322	1.42656e-09	3.54424e-06
myzap	1.08769	5.87161	24.3277	8.12615e-07	0.000625659
ccdc173	1.09069	3.8812	16.5688	4.69173e-05	0.0129011
CR855311.1	1.09276	4.93568	17.28	3.22566e-05	0.0103481
im:7150988	1.09447	3.02153	21.5221	3.49777e-06	0.00201978
serpine1	1.11907	6.87284	16.1445	5.86882e-05	0.0147346
tmprss13b	1.1267	5.60919	41.9931	9.1594e-11	5.2891e-07
si:ch211-117m20.5	1.14308	5.98337	13.5036	0.00023811	0.0410437
ptgdsb.1	1.1828	6.79945	13.1443	0.000288394	0.0462592
aste1a	1.21675	5.93874	15.7689	7.15683e-05	0.0168603
zgc:55461	1.23958	6.00955	18.8686	1.40036e-05	0.00622028
ttc36	1.24179	2.92946	21.6424	3.28502e-06	0.00201978
syt4	1.47881	4.67565	37.588	8.73822e-10	3.36392e-06
cx30.3	1.57797	4.6085	18.0961	2.10027e-05	0.00808534
TCIM (1 of many)	2.02336	3.28449	27.9912	1.2187e-07	0.000140748
fkbp5	2.23936	7.94876	13.4121	0.000250009	0.0424612
